# *BRCA2* abrogation triggers innate immune responses potentiated by treatment with PARP inhibitors

**DOI:** 10.1101/490268

**Authors:** Timo Reisländer, Emilia Puig Lombardi, Florian J. Groelly, Ana Miar, Manuela Porru, Benjamin Wright, Helen Lockstone, Annamaria Biroccio, Adrian Harris, Arturo Londono, Madalena Tarsounas

**Author notes:** These authors contributed equally to this study.

## Abstract

Heterozygous germline mutations in *BRCA2* predispose to breast and ovarian cancer. Contrary to non-cancerous cells, where *BRCA2* deletion causes cell cycle arrest or cell death, *BRCA2* inactivation in tumors is associated with uncontrolled cell proliferation. We set out to investigate this conundrum by exploring modalities of cell adaptation to loss of BRCA2 and focused on genome-wide transcriptome alterations. Human cells in which BRCA2 expression was inhibited using a doxycycline (DOX)-inducible shRNA for 4 or 28 days were subjected to RNA-seq analyses. Gene sets differentially expressed in BRCA2-deficient versus -proficient cells revealed a biphasic response to *BRCA2* abrogation. The early, acute response consisted of downregulation of genes involved in cell cycle progression, DNA replication and repair and was associated with cell cycle arrest in G1. Surprisingly, the late, chronic response consisted predominantly of upregulation of innate immune response genes controlled by interferon. Activation of the cGAS-STING pathway detected in these cells further substantiated the concept that long-term *BRCA2* abrogation triggers cell-intrinsic immune signaling. Importantly, we found that treatment with PARP inhibitors stimulated the interferon response in cells and tumors lacking BRCA2. We propose that PARP inhibitors may suppress growth of BRCA2-deficient cells and tumors, in part, by activating interferon signaling.

---

BRCA2 tumor suppressor plays key roles in cell physiology by promoting DNA replication and DNA double-stranded breaks (DSBs) repair via homologous recombination^1^. The latter is well-characterized biochemically and relies on BRCA2 loading the RAD51 recombinase at sites of DSBs that have been processed by resection. Assembly of the RAD51 nucleoprotein filament facilitates the search and subsequent invasion of homologous DNA, which acts as a template for the repair reaction^2^. Whilst BRCA2 function in DNA repair has been studied in the context of DNA damage inflicted by exposure to genotoxic agents (e.g. ionizing radiation, DNA cross linking agents), the role of BRCA2 in replication is intrinsic to cell physiology. In the absence of external challenges, loss of BRCA2 triggers a significant decrease in replication fork progression and a high frequency of stalled forks^3,4^. A subset of these forks collapse and are converted to DSBs which, due to compromised HR repair, accumulate in BRCA2-deficient cells. Moreover, nucleolytic degradation of the stalled forks can occur upon extensive replicative arrest^5,6^. Conceivably, this acute perturbation of DNA replication triggered by inactivation of BRCA2 could lead to rampant genomic instability, which is lethal or severely obstructs cell proliferation in primary human cells^7^. Likewise, disruption of *Brca2* gene in mice is embryonically lethal^8–10^. Mechanisms of replication stress and DNA damage tolerance mediate cellular adaptation to chronic loss of BRCA2, enable cells to survive and ultimately underlie their tumorigenic potential. Consistent with this, loss of *BRCA2* occurs in tumors and is thought to promote tumorigenesis, whilst *BRCA2* heterozygous germline mutations increase susceptibility to breast and ovarian cancer, as well as other cancers^11–13^.

Here we investigate the possibility that transcriptional alterations provide modalities of cell adaptation to loss of BRCA2, thus preventing cell death or proliferative arrest. We characterized the transcriptome of BRCA2-deficient cells, using a doxycycline (DOX)-inducible shRNA to inhibit BRCA2 expression in human non-small cell lung carcinoma H1299 cells and invasive ductal breast cancer MDA-MB-231 cells. RNA-sequencing (RNA-seq) analyses conducted after 4 and 28 days of DOX-induced BRCA2 depletion enabled us to monitor the dynamics of gene expression and to identify substantial transcriptional alterations from early to late stages of BRCA2 inactivation. In the short term, we observed downregulation of cell cycle DNA replication and repair genes, which correlated with marked accumulation of BRCA2-deficient cells in G1. In the long-term, we found that cell cycle re-entry occurred concomitantly with upregulation of a set of genes involved in the innate immune response and controlled by interferon signaling^14^. A similar set of genes was upregulated in *BRCA2*-deleted primary ovarian tumors. These results support the concept that inducible BRCA2 inactivation in cultured cells recapitulates cellular changes associated with loss of BRCA2 during tumorigenesis and could provide clues to mechanisms of cellular adaptation in tumors or tumor vulnerabilities. Importantly, treatment with PARP inhibitors (olaparib, talazoparib) stimulated upregulation of the interferon signaling genes, which may contribute, in part, to the toxicity of PARP inhibitors to BRCA2-deficient cells and tumors.
