## Supplementary material for "*BRCA2* abrogation triggers innate immune responses potentiated by treatment with PARP inhibitors"

### Sheet: Sheet1
Table 1. List of 28 genes significantly upregulated (FDR < 0.05; Log2Fold Change > 0.3) after 28 days of DOX treatment relative to untreated cells, in H1299 and MDA-MB-231 human cells expressing a DOX-inducible BRCA2 shRNA. Asterisc indicates cytokine signalling, type I interferon response and immune response genes.
	Gene	H1299				MDA
		LFC_d4	FDR_d4	LFC_d28	FDR_d28	LFC_d4	FDR_d4	LFC_d28	FDR_d28
	IFIT1*	-0.372091	0.0728307	1.43838	9.663e-09	-0.321361	0.415217	0.707895	2.45549e-05
	IFIT2*	-0.0366475	0.925928	1.88602	8.32714e-15	-0.385854	0.273604	0.702452	0.000511792
	IFIT3*	-0.128018	0.674278	1.30325	1.24731e-09	-0.227063	0.371291	0.474158	0.00108333
	OAS2*	0.432555	NA	2.15874	0.0153	0.233311	0.853603	0.57628	0.0421765
	OASL*	0.0613441	0.939968	2.60394	7.70135e-08	-0.0371536	NA	1.19409	0.01691
	ISG15*	-0.185839	0.44625	0.884401	0.000120767	-0.0748652	0.951562	0.404923	0.00080603
	IL13RA1*	0.327619	0.0425057	0.480704	0.0237115	0.253938	0.196402	0.400288	0.00260626
	IL27RA*	0.509453	0.00869776	0.601601	0.0167646	0.149194	0.835861	0.527009	0.000266223
	IL4R*	0.309918	0.142552	0.859174	3.82544e-06	0.102159	0.868594	0.370169	0.00207709
	JAG1*	0.378757	0.112763	1.01801	7.89077e-06	0.217136	0.100676	0.460745	1.2978e-08
	HLA-B*	0.070518	0.775273	0.61551	7.22564e-05	0.0972557	0.720245	0.395418	2.03812e-05
	HLA-C*	0.0908458	0.704046	0.505862	0.0070325	0.0598548	0.942566	0.300153	0.019585
	HMOX1*	0.494298	0.00138603	0.475281	0.0482649	-0.0853938	0.948643	0.91581	0.0422139
	QPCT	0.0624906	0.8625	0.662238	0.021397	0.413845	0.484108	0.67126	0.00663014
	SLC46A3	0.198841	0.505507	1.17318	1.54654e-07	0.0456965	0.989051	0.563225	0.0260608
	SMPD1	0.510791	0.00162323	0.835074	7.86421e-05	0.216406	0.529674	0.430126	0.00446165
	NEU1	0.22752	0.167148	0.585381	0.00342495	0.077835	0.905704	0.351419	0.000981753
	ABCA1	0.78349	0.000798517	0.847187	0.0162378	0.543491	NA	0.94193	0.0194451
	ACSL5	0.496829	NA	1.53603	0.000610851	0.193559	0.179509	0.330529	0.00429052
	ADGRG1	0.827959	2.14425e-06	0.787831	0.000526731	0.477652	0.0207181	0.703527	2.18305e-06
	CALB2	0.244019	0.451548	0.727758	0.0162378	0.28166	0.199838	0.426838	0.0445396
	CDKN1A	0.0509784	0.886286	0.545721	0.00673458	0.133868	0.780831	0.636475	0.0445396
	CHPF	0.609869	7.18183e-06	1.05497	1.03168e-08	0.258298	0.0686775	0.573872	5.43787e-08
	COL6A1	0.369542	0.0018744	0.402892	0.0369815	0.247585	0.45425	0.705829	9.68082e-09
	ENG	0.693447	0.00543684	1.05366	0.00293295	0.203324	0.742633	0.632175	8.61972e-05
	FBLIM1	0.583666	0.00102677	1.22246	4.10052e-06	-0.0138746	NA	1.30092	0.0231461
	HIST1H2BD	0.232659	0.336814	0.725104	0.00454355	-0.142775	0.922094	0.516669	0.0128134
	ID3	-0.23487	0.211114	0.57674	0.0215719	0.170746	0.835861	0.371725	0.00865161
